# Expression-based species deconvolution and realignment removes misalignment error in multispecies single-cell data

**DOI:** 10.1101/2021.04.04.438147

**Authors:** Jaeyong Choi, Woochan Lee, Jung-Ki Yoon, Sun Mi Choi, Chang-Hoon Lee, Hyeong-Gon Moon, Sukki Cho, Jin-Haeng Chung, Han-Kwang Yang, Jong-Il Kim

## Abstract

Although single-cell RNA sequencing of xenograft samples has been widely used, no comprehensive bioinformatics pipeline is available for human and mouse mixed single-cell analyses. Considering the numerous homologous genes across the human and mouse genomes, misalignment errors should be evaluated, and a new algorithm is required. We assessed the extents and effects of misalignment errors when using human and mouse combined reference data and developed a new bioinformatics pipeline with expression-based species deconvolution to minimize errors. We also evaluated false-positive signals for a species presumed to originate from ambient RNA of the other species and applied a computational method to remove them. Misaligned reads account for an average of 0.5% of total reads, but such reads were concentrated to few genes that were greatly affected. Human and mouse mixed single-cell data, analyzed using our pipeline, clustered well with unmixed data and showed higher k-nearest-neighbor batch effect test and Local Inverse Simpson’s Index scores than those derived from Cell Ranger. We also applied our pipeline to multispecies multisample single-cell library containing breast cancer xenograft tissue and successfully identified all samples using genomic array and expression. Moreover, diverse cell types in the tumor microenvironment were well captured. We present our bioinformatics pipeline for mixed human and mouse single-cell data, which can also be applied to pooled libraries to obtain cost-effective single-cell data. We also address major consideration points when analyzing multispecies single-cell data for other applications.
