## Supplemental Table 1 for "Expression-based species deconvolution and realignment removes misalignment error in multispecies single-cell data"

### Sheet: summary with lines
Supplementary Table 1. Misaligned reads in combined reference from mixed and separately sequenced data
				Matching reference	Combined reference
Data name	Species	Tissue	Cell count	Total reads	Reads aligned to correct reference	Reads misaligned to other reference	misaligned reads %
hLT02	human	lung	5086	54888459	54681888	283581	0.892996
hGO03	human	gastric organoid	1406	20197493	20117717	238390	1.57527
mIO04	mouse	intestinal organoid	2440	37601386	37461085	4691	0.385603
MIX01	human mixed	mixed	8391	61933719	61419898	1379437	3.05691
MIX01	mouse mixed	mixed	2739	69237450	68938835	388722	0.992724
